# CoExpPhylo – A Novel Pipeline for Biosynthesis Gene Discovery

**DOI:** 10.1101/2025.04.03.647051

**Authors:** Nele Grünig, Boas Pucker

## Abstract

**Background:** The rapid advancement of sequencing technologies has drastically increased the availability of plant genomic and transcriptomic data, shifting the challenge from data generation to functional interpretation. Identifying genes involved in specialized metabolism remains difficult. While coexpression analysis is a widely used approach to identify genes acting in the same pathway or process, it has limitations, particularly in distinguishing genes coexpressed due to shared regulatory triggers from those directly involved in the same pathway. To enhance functional predictions, integrating phylogenetic analysis provides an additional layer of confidence by considering evolutionary conservation. Here, we introduce CoExpPhylo, a computational pipeline that systematically combines coexpression analysis and phylogenetics to identify candidate genes involved in specialized biosynthetic pathways across multiple species based on one to multiple bait gene candidates.

**Results:** CoExpPhylo systematically integrates coexpression information and phylogenetic signals to identify candidate genes involved in specialized biosynthetic pathways. The pipeline consists of multiple computational steps: (1) species-specific coexpression analysis, (2) local sequence alignment to identify orthologs, (3) clustering of candidate genes into Orthologous Coexpressed Groups (OCGs), (4) functional annotation, (5) global sequence alignment, (6) phylogenetic tree generation, and optionally (7) visualization. The workflow is highly customizable, allowing users to adjust correlation thresholds, filtering parameters, and annotation sources. Benchmarking CoExpPhylo on multiple pathways, including the biosynthesis of anthocyanins, proanthocyanidins, and flavonols, as well as lutein and zeaxanthin, confirmed its ability to recover known genes while also suggesting novel candidates.

**Conclusion:** CoExpPhylo provides a systematic framework for identifying candidate genes involved in the specialized metabolism. By integrating coexpression data with phylogenetic clustering, it facilitates the discovery of both conserved and lineage-specific genes. The resulting OCGs offer a strong foundation for further experimental validation, bridging the gap between computational predictions and functional characterization. Future improvements, such as incorporating multi-species reference databases and refining clustering for large gene families, could further enhance its resolution. Overall, CoExpPhylo represents a valuable tool for accelerating pathway elucidation and advancing our understanding of specialized metabolism in plants.
