## Additional File 1 for "CoExpPhylo – A Novel Pipeline for Biosynthesis Gene Discovery"

Order	Family	Species
Alismatales	Araceae	Colocasia esculenta
Alismatales	Araceae	Spirodela polyrhiza
Alismatales	Zosteraceae	Zostera marina
Amborellales	Amborellaceae	Amborella trichopoda
Anthocerotales	Anthocerotaceae	Anthoceros agrestis
Apiales	Apiaceae	Daucus carota
Apiales	Araliaceae	Panax ginseng
Arecales	Arecaceae	Calamus simplicifolius
Arecales	Arecaceae	Cocos nucifera
Arecales	Arecaceae	Elaeis guineensis
Arecales	Arecaceae	Phoenix dactylifera
Asparagales	Amaryllidaceae	Allium sativum
Asparagales	Asparagaceae	Asparagus officinalis
Asparagales	Orchidaceae	Apostasia shenzhenica
Asparagales	Orchidaceae	Dendrobium catenatum
Asparagales	Orchidaceae	Dendrobium nobile
Asparagales	Orchidaceae	Phalaenopsis equestris
Asparagales	Orchidaceae	Vanilla planifolia
Asterales	Asteraceae	Ambrosia artemisiifolia
Asterales	Asteraceae	Arctium lappa
Asterales	Asteraceae	Artemisia annua
Asterales	Asteraceae	Helianthus annuus
Asterales	Asteraceae	Lactuca sativa
Asterales	Asteraceae	Tagetes erecta
Brassicales	Brassicaceae	Arabidopsis halleri
Brassicales	Brassicaceae	Arabidopsis lyrata
Brassicales	Brassicaceae	Arabidopsis thaliana
Brassicales	Brassicaceae	Brassica napus
Brassicales	Brassicaceae	Brassica oleraceae
Brassicales	Brassicaceae	Brassica rapa
Brassicales	Brassicaceae	Capsella grandiflora
Brassicales	Brassicaceae	Cardamine hirsuta
Brassicales	Brassicaceae	Eruca vesicaria
Brassicales	Brassicaceae	Eutrema salsugineum
Brassicales	Brassicaceae	Isatis tinctoria
Brassicales	Brassicaceae	Raphanus sativus
Brassicales	Brassicaceae	Sinapis alba
Brassicales	Caricaceae	Carica papaya
Caryophyllales	Amaranthaceae	Beta vulgaris
Caryophyllales	Amaranthaceae	Chenopodium quinoa
Caryophyllales	Cactaceae	Selenicereus undatus
Caryophyllales	Caryophyllaceae	Dianthus caryophyllus
Caryophyllales	Caryophyllaceae	Silene latifolia
Caryophyllales	Caryophyllaceae	Silene vulgaris
Caryophyllales	Droseraceae	Dionaea muscipula
Caryophyllales	Nepenthaceae	Nepenthes khasiana
Caryophyllales	Plumbaginaceae	Limonium bicolor
Caryophyllales	Polygonaceae	Fagopyrum dibotrys
Caryophyllales	Polygonaceae	Fagopyrum esculentum
Caryophyllales	Polygonaceae	Fagopyrum tataricum
Caryophyllales	Polygonaceae	Rumex hastatulus
Caryophyllales	Portulacaceae	Portulaca amilis
Caryophyllales	Simmondsiaceae	Simmondsia chinensis
Caryophyllales	Tamaricaceae	Myricaria laxiflora
Caryophyllales	Tamaricaceae	Reaumuria songarica
Caryophyllales	Tamaricaceae	Tamarix ramosissima
Celastrales	Celastraceae	Tripterygium wilfordii
Coniferales	Pinaceae	Pinus pinaster
Coniferales	Pinaceae	Pinus sylvestris
Coniferales	Pinaceae	Pinus taeda
Coniferales	Pinaceae	Pseudotsuga menziesii
Cornales	Cornaceae	Cornus florida
Cornales	Hydrangeaceae	Hydrangea macrophylla
Cucurbitales	Cucurbitaceae	Benincasa hispida
Cucurbitales	Cucurbitaceae	Citrullus lanatus
Cucurbitales	Cucurbitaceae	Cucumis melo
Cucurbitales	Cucurbitaceae	Cucumis sativus
Cucurbitales	Cucurbitaceae	Cucurbita maxima
Cucurbitales	Cucurbitaceae	Cucurbita moschata
Cucurbitales	Cucurbitaceae	Cucurbita pepo
Cucurbitales	Cucurbitaceae	Gynostemma pentaphyllum
Cucurbitales	Cucurbitaceae	Lagenaria siceraria
Cucurbitales	Cucurbitaceae	Luffa aegyptiaca
Cucurbitales	Cucurbitaceae	Momordica charantia
Cucurbitales	Cucurbitaceae	Siraitia grosvenorii
Cupressales	Cupressaceae	Cryptomeria japonica
Cupressales	Cupressaceae	Thuja plicata
Cupressales	Taxaceae	Taxus chinensis
Dicranales	Ditrichaceae	Ceratodon purpureus
Dipsacales	Caprifoliaceae	Lonicera japonica
Ericales	Actinidiaceae	Actinidia chinensis
Ericales	Actinidiaceae	Actinidia eriantha
Ericales	Ericaceae	Rhododendron simsii
Ericales	Ericaceae	Vaccinium darrowii
Ericales	Primulaceae	Primula veris
Fabales	Fabaceae	Arachis hypogaea
Fabales	Fabaceae	Cajanus cajan
Fabales	Fabaceae	Cicer arietinum
Fabales	Fabaceae	Glycine max
Fabales	Fabaceae	Glycine soja
Fabales	Fabaceae	Lens culinaris
Fabales	Fabaceae	Lens ervoides
Fabales	Fabaceae	Lotus japonicus
Fabales	Fabaceae	Lupinus albus
Fabales	Fabaceae	Medicago truncatula
Fabales	Fabaceae	Phaseolus acutifolius
Fabales	Fabaceae	Pisum sativum
Fabales	Fabaceae	Senna tora
Fabales	Fabaceae	Trifolium pratense
Fabales	Fabaceae	Vicia faba
Fabales	Fabaceae	Vicia villosa
Fabales	Fabaceae	Vigna angularis
Fabales	Fabaceae	Vigna mungo
Fabales	Fabaceae	Vigna radiata
Fabales	Fabaceae	Vigna umbellata
Fabales	Fabaceae	Vigna unguiculata
Fagales	Betulaceae	Betula platyphylla
Fagales	Casuarinaceae	Casuarina glauca
Fagales	Fagaceae	Fagus sylvatica
Fagales	Fagaceae	Quercus lobata
Fagales	Fagaceae	Quercus rubra
Fagales	Juglandaceae	Carya illinoinensis
Fagales	Juglandaceae	Juglans regia
Fagales	Myricaceae	Morella rubra
Funariales	Funariaceae	Physcomitrella patens
Garryales	Eucommiaceae	Eucommia ulmoides
Gentianales	Apocynaceae	Catharanthus roseus
Gentianales	Rubiaceae	Coffea arabica
Gentianales	Rubiaceae	Coffea canephora
Gentianales	Rubiaceae	Oldenlandia corymbosa
Ginkgoales	Ginkgoaceae	Ginkgo biloba
Lamiales	Acanthaceae	Andrographis paniculata
Lamiales	Acanthaceae	Avicennia marina
Lamiales	Lamiaceae	Salvia hispanica
Lamiales	Lamiaceae	Salvia miltiorrhiza
Lamiales	Lamiaceae	Salvia splendens
Lamiales	Oleaceae	Fraxinus excelsior
Lamiales	Oleaceae	Fraxinus pennsylvanica
Lamiales	Oleaceae	Olea europaea
Lamiales	Orobanchaceae	Rehmannia glutinosa
Lamiales	Paulowniaceae	Paulownia fortunei
Lamiales	Pedaliaceae	Sesamum indicum
Lamiales	Phrymaceae	Erythranthe guttata
Lamiales	Phrymaceae	Mimulus guttatus
Lamiales	Plantaginaceae	Antirrhinum majus
Laurales	Lauraceae	Cinnamomum kanehirae
Laurales	Lauraceae	Persea americana
Malpighiales	Euphorbiaceae	Euphorbia peplus
Malpighiales	Euphorbiaceae	Mercurialis annua
Malpighiales	Euphorbiaceae	Ricinus communis
Malpighiales	Euphorbiaceae	Vernicia fordii
Malpighiales	Hypericaceae	Hypericum perforatum
Malpighiales	Linaceae	Linum usitatissimum
Malpighiales	Rhizophoraceae	Kandelia obovata
Malpighiales	Salicaceae	Populus euphratica
Malpighiales	Salicaceae	Populus nigra
Malpighiales	Salicaceae	Populus trichocarpa
Malpighiales	Salicaceae	Salix purpurea
Malpighiales	Salicaceae	Salix suchowensis
Malpighiales	Salicaceae	Salix viminalis
Malvales	Malvaceae	Corchorus capsularis
Malvales	Malvaceae	Corchorus olitorius
Malvales	Malvaceae	Durio zibethinus
Malvales	Malvaceae	Gossypium barbardense
Malvales	Malvaceae	Gossypium hirsutum
Malvales	Malvaceae	Gossypium raimondii
Malvales	Malvaceae	Theobroma cacao
Marchantiales	Marchantiaceae	Marchantia polymorpha
Myrtales	Lythraceae	Punica granatum
Myrtales	Lythraceae	Trapa natans
Myrtales	Myrtaceae	Eucalyptus grandis
Myrtales	Myrtaceae	Psidium guajava
Nymphaeales	Nymphaeaceae	Nymphaea colorata
Pinales	Pinaceae	Picea abies
Pinales	Pinaceae	Picea sitchensis
Piperales	Aristolochiaceae	Aristolochia fimbriata
Poales	Bromeliaceae	Ananas comosus
Poales	Poaceae	Brachypodium sylvaticum
Poales	Poaceae	Cenchrus americanus
Poales	Poaceae	Echinochloa crus galli
Poales	Poaceae	Eragrostis tef
Poales	Poaceae	Hordeum vulgare
Poales	Poaceae	Lolium multiflorum
Poales	Poaceae	Lolium perenne
Poales	Poaceae	Miscanthus lutarioriparius
Poales	Poaceae	Miscanthus sinensis
Poales	Poaceae	Oropetium thomaeum
Poales	Poaceae	Oryza brachyantha
Poales	Poaceae	Oryza nivara
Poales	Poaceae	Oryza rufipogon
Poales	Poaceae	Oryza sativa
Poales	Poaceae	Panicum hallii
Poales	Poaceae	Panicum miliaceum
Poales	Poaceae	Panicum virgatum
Poales	Poaceae	Paspalum vaginatum
Poales	Poaceae	Phyllostachys edulis
Poales	Poaceae	Phyllostachys edulis var. bamboo
Poales	Poaceae	Saccharum spontaneum
Poales	Poaceae	Setaria italica
Poales	Poaceae	Setaria viridis
Poales	Poaceae	Sorghum bicolor
Poales	Poaceae	Triticum dicoccoides
Poales	Poaceae	Triticum turgidum
Poales	Poaceae	Triticum urartu
Poales	Poaceae	Zea mays
Poales	Poaceae	Zoysia japonica
Polypodiales	Pteridaceae	Ceratopteris richardii
Proteales	Nelumbonaceae	Nelumbo nucifera
Proteales	Proteaceae	Macadamia integrifolia
Ranunculales	Papaveraceae	Papaver somniferum
Ranunculales	Ranunculaceae	Coptis chinensis
Rosales	Cannabaceae	Cannabis sativa
Rosales	Cannabaceae	Humulus lupulus
Rosales	Moraceae	Ficus carica
Rosales	Rhamnaceae	Ziziphus jujuba
Rosales	Rosaceae	Fragaria ananassa
Rosales	Rosaceae	Fragaria vesca
Rosales	Rosaceae	Prunus avium
Rosales	Rosaceae	Prunus mume
Rosales	Rosaceae	Prunus persica
Rosales	Rosaceae	Rosa chinensis
Rosales	Rosaceae	Rosa rugosa
Salviniales	Salviniaceae	Azolla filiculoides
Sapindales	Anacardiaceae	Anacardium occidentale
Sapindales	Anacardiaceae	Pistacia vera
Sapindales	Rutaceae	Citrus clementina
Sapindales	Rutaceae	Citrus sinensis
Sapindales	Rutaceae	Citrus unshiu
Sapindales	Rutaceae	Poncirus trifoliata
Sapindales	Sapindaceae	Acer saccharum
Sapindales	Sapindaceae	Acer truncatum
Saxifragales	Crassulaceae	Kalanchoe fedtschenkoi
Solanales	Solanaceae	Capsicum baccatum
Solanales	Solanaceae	Datura stramonium
Solanales	Solanaceae	Lycium barbarum
Solanales	Solanaceae	Nicotiana attenuata
Solanales	Solanaceae	Petunia hybrida
Solanales	Solanaceae	Solanum lycopersicum
Solanales	Solanaceae	Solanum melongena
Solanales	Solanaceae	Solanum pennellii
Solanales	Solanaceae	Solanum tuberosum
Vitales	Vitaceae	Vitis rotundifolia
Vitales	Vitaceae	Vitis vinifera
Zingiberales	Cannaceae	Canna indica
Zingiberales	Musaceae	Musa acuminata
Zingiberales	Musaceae	Musa balbisiana
Zingiberales	Musaceae	Musa troglodytarum
Zygnematales	Zygnemataceae	Zygnema circumcarinatum
Zygnematales	Zygnematophyceae	Mesotaenium endlicherianum
