## Additional File 4 for "CoExpPhylo – A Novel Pipeline for Biosynthesis Gene Discovery"

Tree	Nodes	Confidence of annotation	Annotation
0001	13	100.0	AT1G12910 - ATAN11. Transducin/WD40 repeat-like superfamily protein. Gene
0002	21	100.0	AT3G55120 - TT5. Chalcone-flavanone isomerase family protein. Gene
0003	34	100.0	AT5G05270 - CHIL. Chalcone-flavanone isomerase family protein. Gene
0004	60	100.0	AT5G42800 - DFR. dihydroflavonol 4-reductase. Gene
0005	25	100.0	AT4G09820 - TT8. basic helix-loop-helix (bHLH) DNA-binding superfamily protein. Gene
0006	26	100.0	AT5G07990 - TT7. Cytochrome P450 superfamily protein. Gene
0007	11	90.91	AT5G47870 - RAD52-2. cobalt ion-binding protein. Gene
0008	49	75.0	AT5G65400 - AT5G65400. alpha/beta-Hydrolases superfamily protein. Gene
0009	52	88.46	AT1G61720 - BAN. NAD(P)-binding Rossmann-fold superfamily protein. Gene
0010	11	100.0	AT1G61720 - BAN. NAD(P)-binding Rossmann-fold superfamily protein. Gene
0011	96	100.0	AT3G59030 - TT12. MATE efflux family protein. Gene
0012	15	66.67	AT4G35350 - XCP1. xylem cysteine peptidase 1. Gene
0013	16	81.25	AT1G68710 - AT1G68710. ATPase E1-E2 type family protein / haloacid dehalogenase-like hydrolase family protein. Gene
0014	23	36.36	AT3G63300 - FKD1. FORKED 1. Gene
0015	20	100.0	AT3G06350 - MEE32. dehydroquinate dehydratase, putative / shikimate dehydrogenase. Gene
0016	17	100.0	AT1G11790 - ADT1. arogenate dehydratase 1. Gene
0017	57	64.29	AT5G14750 - MYB66. myb domain protein 66. Gene
0018	22	54.55	AT5G22400 - AT5G22400. Rho GTPase activating protein with PAK-box/P21-Rho-binding domain-containing protein. Gene
0019	15	93.33	AT2G22610 - AT2G22610. Di-glucose binding protein with Kinesin motor domain-containing protein. Gene
0020	19	63.16	AT3G04730 - IAA16. indoleacetic acid-induced protein 16. Gene
0021	27	100.0	AT1G55320 - AAE18. acyl-activating enzyme 18. Gene
0022	20	95.0	AT4G03100 - AT4G03100. Rho GTPase activating protein with PAK-box/P21-Rho-binding domain-containing protein. Gene
0023	12	100.0	AT5G03040 - iqd2. IQ-domain 2. Gene
0024	12	91.67	AT1G71691 - AT1G71691. GDSL-like Lipase/Acylhydrolase superfamily protein. Gene
0025	49	95.83	AT1G06550 - AT1G06550. ATP-dependent caseinolytic (Clp) protease/crotonase family protein. Gene
0026	45	100.0	AT5G24760 - AT5G24760. GroES-like zinc-binding dehydrogenase family protein. Gene
0027	86	100.0	AT4G22880 - LDOX. leucoanthocyanidin dioxygenase. Gene
0028	17	58.82	AT1G78130 - UNE2. Major facilitator superfamily protein. Gene
0029	43	100.0	AT1G61720 - BAN. NAD(P)-binding Rossmann-fold superfamily protein. Gene
0030	13	100.0	AT4G39330 - CAD9. cinnamyl alcohol dehydrogenase 9. Gene
0031	13	100.0	AT5G16120 - AT5G16120. alpha/beta-Hydrolases superfamily protein. Gene
0032	46	100.0	AT5G07990 - TT7. Cytochrome P450 superfamily protein. Gene
0033	14	100.0	AT5G61520 - AT5G61520. Major facilitator superfamily protein. Gene
0034	19	100.0	AT3G23890 - TOPII. topoisomerase II. Gene
0035	24	100.0	AT1G72970 - HTH. Glucose-methanol-choline (GMC) oxidoreductase family protein. Gene
0036	145	100.0	AT3G51240 - F3H. flavanone 3-hydroxylase. Gene
0037	20	90.0	AT1G55020 - LOX1. lipoxygenase 1. Gene
0038	21	40.0	AT1G53730 - SRF6. STRUBBELIG-receptor family 6. Gene
0039	37	100.0	AT3G25500 - AFH1. formin homology 1. Gene
0040	16	75.0	AT4G29080 - PAP2. phytochrome-associated protein 2. Gene
0041	28	100.0	AT1G49430 - LACS2. long-chain acyl-CoA synthetase 2. Gene
0042	23	100.0	AT1G34580 - AT1G34580. Major facilitator superfamily protein. Gene
0043	65	100.0	AT1G12050 - AT1G12050. fumarylacetoacetase. Gene
0044	30	100.0	AT3G56100 - MRLK. meristematic receptor-like kinase. Gene
0045	36	100.0	AT1G08470 - SSL3. strictosidine synthase-like 3. Gene
0046	18	100.0	AT3G44610 - AT3G44610. Protein kinase superfamily protein. Gene
0047	19	94.74	AT5G51560 - AT5G51560. Leucine-rich repeat protein kinase family protein. Gene
0048	92	47.83	AT5G33370 - AT5G33370. GDSL-like Lipase/Acylhydrolase superfamily protein. Gene
0049	34	94.12	AT4G28660 - PSB28. photosystem II reaction center PSB28 protein. Gene
0050	34	100.0	AT5G44635 - MCM6. minichromosome maintenance (MCM2/3/5) family protein. Gene
0051	21	100.0	AT5G66750 - CHR1. chromatin remodeling 1. Gene
0052	21	100.0	AT5G58300 - AT5G58300. Leucine-rich repeat protein kinase family protein. Gene
0053	21	40.0	AT2G46700 - CRK3. CDPK-related kinase 3. Gene
0054	488	97.95	AT5G13930 - TT4. Chalcone and stilbene synthase family protein. Gene
0055	36	100.0	AT2G26730 - AT2G26730. Leucine-rich repeat protein kinase family protein. Gene
0056	22	100.0	AT5G07990 - TT7. Cytochrome P450 superfamily protein. Gene
0057	37	100.0	AT5G10480 - PAS2. Protein-tyrosine phosphatase-like, PTPLA. Gene
0058	432	46.3	AT3G13540 - MYB5. myb domain protein 5. Gene
0059	23	100.0	AT2G26800 - AT2G26800. Aldolase superfamily protein. Gene
0060	23	63.64	AT3G12740 - ALIS1. ALA-interacting subunit 1. Gene
0061	23	100.0	AT1G28440 - HSL1. HAESA-like 1. Gene
0062	47	60.87	AT1G60690 - AT1G60690. NAD(P)-linked oxidoreductase superfamily protein. Gene
0063	24	100.0	AT1G79840 - GL2. HD-ZIP IV family of homeobox-leucine zipper protein with lipid-binding START domain-containing protein. Gene
0064	25	100.0	AT2G36570 - AT2G36570. Leucine-rich repeat protein kinase family protein. Gene
0065	25	91.67	AT2G40320 - TBL33. TRICHOME BIREFRINGENCE-LIKE 33. Gene
0066	26	92.31	AT1G32070 - NSI. nuclear shuttle interacting. Gene
0067	26	100.0	AT3G04790 - EMB3119. Ribose 5-phosphate isomerase, type A protein. Gene
0068	26	100.0	AT3G23780 - NRPD2A. nuclear RNA polymerase D2A. Gene
0069	26	100.0	AT4G03210 - XTH9. xyloglucan endotransglucosylase/hydrolase 9. Gene
0070	44	100.0	AT3G16200 - AT3G16200. DNA-directed RNA polymerase subunit beta. Gene
0071	116	36.21	AT4G38620 - MYB4. myb domain protein 4. Gene
0072	28	92.86	AT5G66920 - sks17. SKU5 similar 17. Gene
0073	49	100.0	AT1G47530 - AT1G47530. MATE efflux family protein. Gene
0074	50	80.0	AT1G05850 - POM1. Chitinase family protein. Gene
0075	61	96.67	AT4G22010 - sks4. SKU5 similar 4. Gene
0076	31	100.0	AT1G21880 - LYM1. lysm domain GPI-anchored protein 1 precursor. Gene
0077	52	92.31	AT1G32100 - PRR1. pinoresinol reductase 1. Gene
0078	85	42.86	AT4G13510 - AMT1. 1. ammonium transporter 1. 1. Gene
0079	86	51.16	AT1G66250 - AT1G66250. O-Glycosyl hydrolases family 17 protein. Gene
0080	54	92.59	AT1G02730 - CSLD5. cellulose synthase-like D5. Gene
0081	55	92.59	AT3G62660 - GATL7. galacturonosyltransferase-like 7. Gene
0082	33	100.0	AT5G64970 - AT5G64970. Mitochondrial substrate carrier family protein. Gene
0083	33	100.0	AT5G51550 - EXL3. EXORDIUM like 3. Gene
0084	33	87.5	AT3G14930 - HEME1. Uroporphyrinogen decarboxylase. Gene
0085	34	100.0	AT1G20510 - OPCL1. OPC-8:0 CoA ligase1. Gene
0086	160	100.0	AT4G10770 - OPT7. oligopeptide transporter 7. Gene
0087	36	66.67	AT1G07570 - APK1A. Protein kinase superfamily protein. Gene
0088	36	77.78	AT4G13510 - AMT1. 1. ammonium transporter 1. 1. Gene
0089	277	77.54	AT3G02360 - AT3G02360. 6-phosphogluconate dehydrogenase family protein. Gene
0090	49	100.0	AT1G47740 - AT1G47740. PPPDE putative thiol peptidase family protein. Gene
0091	98	89.8	AT4G19640 - ARA7. Ras-related small GTP-binding family protein. Gene
0092	37	100.0	AT1G73360 - HDG11. homeodomain GLABROUS 11. Gene
0093	38	68.42	AT2G21520 - AT2G21520. Sec14p-like phosphatidylinositol transfer family protein. Gene
0094	64	100.0	AT5G19730 - AT5G19730. Pectin lyase-like superfamily protein. Gene
0095	39	100.0	AT3G62860 - AT3G62860. alpha/beta-Hydrolases superfamily protein. Gene
0096	53	100.0	AT1G78580 - TPS1. trehalose-6-phosphate synthase. Gene
0097	54	100.0	AT5G57800 - CER3. Fatty acid hydroxylase superfamily. Gene
0098	42	100.0	AT5G61480 - PXY. Leucine-rich repeat protein kinase family protein. Gene
0099	42	52.38	AT1G01540 - AT1G01540. Protein kinase superfamily protein. Gene
0100	71	100.0	AT4G36180 - AT4G36180. Leucine-rich receptor-like protein kinase family protein. Gene
0101	57	100.0	AT3G51670 - AT3G51670. SEC14 cytosolic factor family protein / phosphoglyceride transfer family protein. Gene
0102	43	100.0	AT3G18080 - BGLU44. B-S glucosidase 44. Gene
0103	264	96.21	AT2G30490 - C4H. cinnamate-4-hydroxylase. Gene
0104	59	72.41	AT1G18250 - ATLP-1. Pathogenesis-related thaumatin superfamily protein. Gene
0105	76	100.0	AT1G48850 - EMB1144. chorismate synthase, putative / 5-enolpyruvylshikimate-3-phosphate phospholyase. Gene
0106	63	100.0	AT5G19530 - ACL5. S-adenosyl-L-methionine-dependent methyltransferases superfamily protein. Gene
0107	65	100.0	AT1G44900 - MCM2. minichromosome maintenance (MCM2/3/5) family protein. Gene
0108	49	100.0	AT1G19300 - PARVUS. Nucleotide-diphospho-sugar transferases superfamily protein. Gene
0109	66	60.61	AT1G51680 - 4CL1. 4-coumarate:CoA ligase 1. Gene
0110	83	95.12	AT4G39090 - RD19. Papain family cysteine protease. Gene
0111	50	64.0	AT3G54110 - PUMP1. plant uncoupling mitochondrial protein 1. Gene
0112	168	60.71	AT2G22250 - AAT. aspartate aminotransferase. Gene
0113	118	100.0	AT1G56720 - AT1G56720. Protein kinase superfamily protein. Gene
0114	585	80.82	AT2G37040 - PAL1. PHE ammonia lyase 1. Gene
0115	53	73.08	AT3G54320 - WRI1. Integrase-type DNA-binding superfamily protein. Gene
0116	142	97.18	AT1G68530 - KCS6. 3-ketoacyl-CoA synthase 6. Gene
0117	96	41.67	AT1G78510 - SPS1. solanesyl diphosphate synthase 1. Gene
0118	118	57.63	AT1G73590 - PIN1. Auxin efflux carrier family protein. Gene
0119	60	50.0	AT4G09960 - STK. K-box region and MADS-box transcription factor family protein. Gene
0120	80	97.5	AT3G26060 - PRXQ. Thioredoxin superfamily protein. Gene
0121	82	56.1	AT1G60470 - GolS4. galactinol synthase 4. Gene
0122	82	53.66	AT5G06710 - HAT14. homeobox leucine zipper protein. Gene
0123	103	82.35	AT3G13510 - AT3G13510. carboxyl-terminal peptidase, putative (DUF239). Gene
0124	62	100.0	AT5G48370 - AT5G48370. Thioesterase/thiol ester dehydrase-isomerase superfamily protein. Gene
0125	145	66.67	AT1G08250 - ADT6. arogenate dehydratase 6. Gene
0126	63	96.77	AT4G02290 - GH9B13. glycosyl hydrolase 9B13. Gene
0127	148	60.81	AT1G05230 - HDG2. homeodomain GLABROUS 2. Gene
0128	67	96.97	AT5G20950 - AT5G20950. Glycosyl hydrolase family protein. Gene
0129	90	100.0	AT2G38290 - AMT2. ammonium transporter 2. Gene
0130	68	91.18	AT3G19540 - AT3G19540. glutamyl-tRNA (Gln) amidotransferase subunit A (DUF620). Gene
0131	68	85.29	AT5G63630 - AT5G63630. P-loop containing nucleoside triphosphate hydrolases superfamily protein. Gene
0132	68	100.0	AT1G30440 - AT1G30440. Phototropic-responsive NPH3 family protein. Gene
0133	91	93.33	AT3G43190 - SUS4. sucrose synthase 4. Gene
0134	116	74.14	AT1G54610 - AT1G54610. Protein kinase superfamily protein. Gene
0135	71	85.71	AT1G32990 - PRPL11. plastid ribosomal protein l11. Gene
0136	72	100.0	AT5G53120 - SPDS3. spermidine synthase 3. Gene
0137	72	100.0	AT2G20840 - SCAMP3. Secretory carrier membrane protein (SCAMP) family protein. Gene
0138	121	86.67	AT3G56370 - AT3G56370. Leucine-rich repeat protein kinase family protein. Gene
0139	77	100.0	AT2G40540 - KT2. potassium transporter 2. Gene
0140	78	74.36	AT1G75460 - AT1G75460. ATP-dependent protease La (LON) domain protein. Gene
0141	79	100.0	AT5G42090 - AT5G42090. Lung seven transmembrane receptor family protein. Gene
0142	81	100.0	AT5G49720 - GH9A1. glycosyl hydrolase 9A1. Gene
0143	136	77.94	AT1G43130 - LCV2. like COV 2. Gene
0144	167	95.18	AT1G11860 - AT1G11860. Glycine cleavage T-protein family. Gene
0145	232	96.55	AT5G65700 - BAM1. Leucine-rich receptor-like protein kinase family protein. Gene
0146	146	98.63	AT3G51820 - G4. UbiA prenyltransferase family protein. Gene
0147	152	63.16	AT5G11790 - NDL2. N-MYC downregulated-like 2. Gene
0148	457	60.53	AT1G22410 - AT1G22410. Class-II DAHP synthetase family protein. Gene
0149	183	95.6	AT4G32830 - AUR1. ataurora1. Gene
0150	122	91.8	AT1G11840 - GLX1. glyoxalase/bleomycin resistance protein/dioxygenase superfamily protein. Gene
0151	153	85.53	AT5G58230 - MSI1. Transducin/WD40 repeat-like superfamily protein. Gene
0152	218	64.22	AT2G18290 - APC10. anaphase promoting complex 10. Gene
0153	125	80.65	AT2G38940 - PHT1. 4. phosphate transporter 1. 4. Gene
0154	127	85.71	AT5G06390 - FLA17. FASCICLIN-like arabinogalactan protein 17 precursor. Gene
0155	255	51.18	AT4G07960 - CSLC12. Cellulose-synthase-like C12. Gene
0156	319	79.87	AT2G26640 - KCS11. 3-ketoacyl-CoA synthase 11. Gene
0157	128	31.25	AT4G13710 - AT4G13710. Pectin lyase-like superfamily protein. Gene
0158	128	100.0	AT2G32720 - CB5-B. cytochrome B5 isoform B. Gene
0159	98	100.0	AT4G08920 - CRY1. cryptochrome 1. Gene
0160	199	92.93	AT1G76160 - sks5. SKU5 similar 5. Gene
0161	202	93.07	AT5G40780 - LHT1. lysine histidine transporter 1. Gene
0162	135	100.0	AT1G43710 - EMB1075. Pyridoxal phosphate (PLP)-dependent transferases superfamily protein. Gene
0163	135	89.55	AT2G33040 - ATP3. gamma subunit of Mt ATP synthase. Gene
0164	272	47.79	AT4G00110 - GAE3. UDP-D-glucuronate 4-epimerase 3. Gene
0165	136	100.0	AT1G47670 - AT1G47670. Transmembrane amino acid transporter family protein. Gene
0166	105	98.08	AT1G36160 - ACC1. acetyl-CoA carboxylase 1. Gene
0167	282	50.35	AT1G67750 - AT1G67750. Pectate lyase family protein. Gene
0168	177	55.68	AT5G47770 - FPS1. farnesyl diphosphate synthase 1. Gene
0169	214	91.59	AT3G27060 - TSO2. Ferritin/ribonucleotide reductase-like family protein. Gene
0170	109	77.78	AT1G16860 - AT1G16860. Ubiquitin-specific protease family C19-related protein. Gene
0171	147	60.27	AT3G48730 - GSA2. glutamate-1-semialdehyde 2,1-aminomutase 2. Gene
0172	230	60.0	AT5G49460 - ACLB-2. ATP citrate lyase subunit B 2. Gene
0173	120	88.33	AT2G18710 - SCY1. SECY homolog 1. Gene
0174	162	100.0	AT4G28950 - ROP9. RHO-related protein from plants 9. Gene
0175	243	82.64	AT5G13000 - GSL12. glucan synthase-like 12. Gene
0176	122	98.36	AT5G60020 - LAC17. laccase 17. Gene
0177	127	80.95	AT1G20330 - SMT2. sterol methyltransferase 2. Gene
0178	306	36.6	AT5G56580 - MKK6. MAP kinase kinase 6. Gene
0179	133	98.48	AT5G03760 - ATCSLA09. Nucleotide-diphospho-sugar transferases superfamily protein. Gene
0180	182	100.0	AT3G28860 - ABCB19. ATP binding cassette subfamily B19. Gene
0181	183	63.74	AT4G14210 - PDS3. phytoene desaturase 3. Gene
0182	230	100.0	AT5G48300 - ADG1. ADP glucose pyrophosphorylase 1. Gene
0183	281	49.29	AT2G34710 - PHB. Homeobox-leucine zipper family protein / lipid-binding START domain-containing protein. Gene
0184	142	100.0	AT2G43360 - BIO2. Radical SAM superfamily protein. Gene
0185	143	88.73	AT2G30200 - EMB3147. EMBRYO DEFECTIVE 3147. Gene
0186	145	54.17	AT1G52360 - AT1G52360. Coatomer, beta' subunit. Gene
0187	145	100.0	AT1G10200 - WLIM1. GATA type zinc finger transcription factor family protein. Gene
0188	147	60.27	AT2G38620 - CDKB1. 2. cyclin-dependent kinase B1. 2. Gene
0189	301	56.67	AT3G57880 - AT3G57880. Calcium-dependent lipid-binding (CaLB domain) plant phosphoribosyltransferase family protein. Gene
0190	201	100.0	AT2G24270 - ALDH11A3. aldehyde dehydrogenase 11A3. Gene
0191	151	73.33	AT3G06490 - MYB108. myb domain protein 108. Gene
0192	1361	25.29	AT5G02560 - HTA12. histone H2A 12. Gene
0193	1468	58.31	AT1G09200 - AT1G09200. Histone superfamily protein. Gene
0194	152	56.58	AT5G20510 - AL5. alfin-like 5. Gene
0195	206	100.0	AT3G63410 - APG1. S-adenosyl-L-methionine-dependent methyltransferases superfamily protein. Gene
0196	156	91.03	AT5G35360 - CAC2. acetyl Co-enzyme a carboxylase biotin carboxylase subunit. Gene
0197	162	74.07	AT3G57670 - NTT. C2H2-type zinc finger family protein. Gene
0198	278	46.04	AT3G16240 - DELTA-TIP. delta tonoplast integral protein. Gene
0199	168	76.19	AT1G50490 - UBC20. ubiquitin-conjugating enzyme 20. Gene
0200	229	63.16	AT1G05170 - AT1G05170. Galactosyltransferase family protein. Gene
0201	1437	31.34	AT5G12250 - TUB6. beta-6 tubulin. Gene
0202	1451	25.1	AT1G04480 - AT1G04480. Ribosomal protein L14p/L23e family protein. Gene
0203	178	52.81	AT5G54110 - MAMI. membrane-associated mannitol-induced. Gene
0204	260	55.38	AT2G34190 - AT2G34190. Xanthine/uracil permease family protein. Gene
0205	195	98.97	AT2G27020 - PAG1. 20S proteasome alpha subunit G1. Gene
0206	544	53.68	AT3G02230 - RGP1. reversibly glycosylated polypeptide 1. Gene
0207	207	66.99	AT2G29570 - PCNA2. proliferating cell nuclear antigen 2. Gene
0208	788	27.16	AT2G40610 - EXPA8. expansin A8. Gene
0209	287	60.84	AT5G61840 - GUT1. Exostosin family protein. Gene
0210	291	51.72	AT3G60190 - DL1E. DYNAMIN-like 1E. Gene
0211	367	46.99	AT2G01970 - AT2G01970. Endomembrane protein 70 protein family. Gene
0212	991	22.42	AT4G01850 - SAM-2. S-adenosylmethionine synthetase 2. Gene
0213	232	99.14	AT1G29150 - ATS9. non-ATPase subunit 9. Gene
0214	619	38.83	AT5G62890 - AT5G62890. Xanthine/uracil permease family protein. Gene
0215	313	56.41	AT2G21050 - LAX2. like AUXIN RESISTANT 2. Gene
0216	243	81.82	AT4G37930 - SHM1. serine transhydroxymethyltransferase 1. Gene
0217	649	51.23	AT5G57620 - MYB36. myb domain protein 36. Gene
0218	248	46.77	AT1G12910 - ATAN11. Transducin/WD40 repeat-like superfamily protein. Gene
0219	499	49.0	AT3G54560 - HTA11. histone H2A 11. Gene
0220	254	100.0	AT5G28840 - GME. GDP-D-mannose 3',5'-epimerase. Gene
0221	964	21.16	AT5G62670 - HA11. H[ ]-ATPase 11. Gene
0222	878	41.23	AT1G04820 - TUA4. tubulin alpha-4 chain. Gene
0223	360	78.33	AT5G10840 - EMP1. Endomembrane protein 70 protein family. Gene
0224	272	61.03	AT2G45290 - AT2G45290. Transketolase. Gene
0225	272	83.82	AT5G08290 - YLS8. mRNA splicing factor, thioredoxin-like U5 snRNP. Gene
0226	1200	99.5	AT1G07660 - AT1G07660. Histone superfamily protein. Gene
0227	277	70.29	AT4G09510 - CINV2. cytosolic invertase 2. Gene
0228	835	35.49	AT3G46030 - HTB11. Histone superfamily protein. Gene
0229	286	72.03	AT1G33120 - AT1G33120. Ribosomal protein L6 family. Gene
0230	294	94.56	AT4G24280 - cpHsc70-1. chloroplast heat shock protein 70-1. Gene
0231	297	67.57	AT5G13490 - AAC2. ADP/ATP carrier 2. Gene
0232	612	38.89	AT1G78870 - UBC35. ubiquitin-conjugating enzyme 35. Gene
0233	847	31.68	AT5G26751 - SK 11. shaggy-related kinase 11. Gene
0234	449	77.68	AT5G37600 - GSR 1. hypothetical protein. Gene
0235	712	37.64	AT5G50920 - CLPC1. CLPC homologue 1. Gene
0236	362	54.14	AT4G38620 - MYB4. myb domain protein 4. Gene
0237	605	68.54	AT3G23290 - LSH4. LIGHT-DEPENDENT SHORT HYPOCOTYLS-like protein (DUF640). Gene
0238	607	29.04	AT2G37170 - PIP2B. plasma membrane intrinsic protein 2. Gene
0239	494	59.92	AT4G00100 - RPS13A. ribosomal protein S13A. Gene
0240	377	44.68	AT3G59350 - AT3G59350. Protein kinase superfamily protein. Gene
0241	387	47.15	AT1G52280 - RABG3d. RAB GTPase homolog G3D. Gene
0242	566	48.76	AT1G78570 - RHM1. rhamnose biosynthesis 1. Gene
0243	428	67.29	AT5G59240 - AT5G59240. Ribosomal protein S8e family protein. Gene
0244	577	32.64	AT4G00430 - PIP1. 4. plasma membrane intrinsic protein 1. 4. Gene
0245	867	51.27	AT1G10630 - ARFA1F. ADP-ribosylation factor A1F. Gene
0246	436	59.17	AT4G01100 - ADNT1. adenine nucleotide transporter 1. Gene
0247	438	41.55	AT3G50000 - CKA2. casein kinase II, alpha chain 2. Gene
0248	731	38.9	AT1G01050 - PPa1. pyrophosphorylase 1. Gene
0249	634	38.8	AT4G33950 - OST1. Protein kinase superfamily protein. Gene
0250	1182	52.45	AT5G53300 - UBC10. ubiquitin-conjugating enzyme 10. Gene
0251	1367	43.63	AT5G09810 - ACT7. actin 7. Gene
0252	701	19.71	AT1G03840 - MGP. C2H2 and C2HC zinc fingers superfamily protein. Gene
0253	757	31.22	AT2G17800 - ARAC1. RAC-like 1. Gene
0254	612	35.62	AT5G19990 - RPT6A. regulatory particle triple-A ATPase 6A. Gene
0255	622	44.05	AT1G78300 - GRF2. general regulatory factor 2. Gene
0256	728	52.75	AT5G60860 - RABA1f. RAB GTPase homolog A1F. Gene
