## Additional File 5 for "CoExpPhylo – A Novel Pipeline for Biosynthesis Gene Discovery"

Tree	Nodes	Confidence of annotation	Annotation
0001	12	100.0	AT3G09270 - GSTU8. glutathione S-transferase TAU 8. Gene
0002	19	100.0	AT5G05270 - CHIL. Chalcone-flavanone isomerase family protein. Gene
0003	11	100.0	AT3G48460 - AT3G48460. GDSL-like Lipase/Acylhydrolase superfamily protein. Gene
0004	18	94.44	AT4G22100 - BGLU3. beta glucosidase 2. Gene
0005	18	100.0	AT5G08640 - FLS1. flavonol synthase 1. Gene
0006	13	84.62	AT1G11910 - APA1. aspartic proteinase A1. Gene
0007	11	100.0	AT5G62210 - AT5G62210. Embryo-specific protein 3, (ATS3). Gene
0008	49	100.0	AT5G13930 - TT4. Chalcone and stilbene synthase family protein. Gene
0009	16	100.0	AT5G17050 - UGT78D2. UDP-glucosyl transferase 78D2. Gene
0010	42	100.0	AT5G23940 - PEL3. HXXXD-type acyl-transferase family protein. Gene
0011	13	100.0	AT4G36250 - ALDH3F1. aldehyde dehydrogenase 3F1. Gene
0012	20	65.0	AT3G58120 - BZIP61. Basic-leucine zipper (bZIP) transcription factor family protein. Gene
0013	17	100.0	AT5G07990 - TT7. Cytochrome P450 superfamily protein. Gene
0014	25	100.0	AT4G36250 - ALDH3F1. aldehyde dehydrogenase 3F1. Gene
0015	11	100.0	AT3G09270 - GSTU8. glutathione S-transferase TAU 8. Gene
0016	15	66.67	AT1G60950 - FED A. 2Fe-2S ferredoxin-like superfamily protein. Gene
0017	15	53.33	AT2G45750 - AT2G45750. S-adenosyl-L-methionine-dependent methyltransferases superfamily protein. Gene
0018	15	100.0	AT2G16630 - AT2G16630. Pollen Ole e 1 allergen and extensin family protein. Gene
0019	15	86.67	AT1G29670 - AT1G29670. GDSL-like Lipase/Acylhydrolase superfamily protein. Gene
0020	12	91.67	AT3G47000 - AT3G47000. Glycosyl hydrolase family protein. Gene
0021	32	68.75	AT2G04570 - AT2G04570. GDSL-like Lipase/Acylhydrolase superfamily protein. Gene
0022	12	100.0	AT5G27390 - AT5G27390. tagatose-6-phosphate ketose/aldose isomerase, putative (Mog1/PsbP/DUF1795-like photosystem II reaction center PsbP family protein). Gene
0023	16	100.0	AT5G50915 - AT5G50915. basic helix-loop-helix (bHLH) DNA-binding superfamily protein. Gene
0024	12	100.0	AT3G17040 - HCF107. high chlorophyll fluorescent 107. Gene
0025	12	41.67	AT3G17609 - HYH. HY5-homolog. Gene
0026	21	100.0	AT5G38520 - AT5G38520. alpha/beta-Hydrolases superfamily protein. Gene
0027	17	100.0	AT5G08050 - AT5G08050. wiskott-aldrich syndrome family protein, putative (DUF1118). Gene
0028	34	100.0	AT1G02065 - SPL8. squamosa promoter binding protein-like 8. Gene
0029	26	100.0	AT4G25640 - DTX35. detoxifying efflux carrier 35. Gene
0030	26	92.31	AT3G61310 - AT3G61310. AT hook motif DNA-binding family protein. Gene
0031	13	100.0	AT2G04570 - AT2G04570. GDSL-like Lipase/Acylhydrolase superfamily protein. Gene
0032	13	100.0	AT4G14890 - FdC1. 2Fe-2S ferredoxin-like superfamily protein. Gene
0033	22	100.0	AT5G04660 - CYP77A4. cytochrome P450, family 77, subfamily A, polypeptide 4. Gene
0034	22	72.73	AT5G11590 - TINY2. Integrase-type DNA-binding superfamily protein. Gene
0035	27	100.0	AT4G09820 - TT8. basic helix-loop-helix (bHLH) DNA-binding superfamily protein. Gene
0036	27	100.0	AT3G55120 - TT5. Chalcone-flavanone isomerase family protein. Gene
0037	23	100.0	AT2G04570 - AT2G04570. GDSL-like Lipase/Acylhydrolase superfamily protein. Gene
0038	14	100.0	AT4G15480 - UGT84A1. UDP-Glycosyltransferase superfamily protein. Gene
0039	14	92.86	AT5G20630 - GER3. germin 3. Gene
0040	14	78.57	AT1G55020 - LOX1. lipoxygenase 1. Gene
0041	14	57.14	AT4G23500 - AT4G23500. Pectin lyase-like superfamily protein. Gene
0042	28	92.86	AT5G07030 - AT5G07030. Eukaryotic aspartyl protease family protein. Gene
0043	19	100.0	AT1G60000 - AT1G60000. RNA-binding (RRM/RBD/RNP motifs) family protein. Gene
0044	19	100.0	AT1G27940 - ABCB13. P-glycoprotein 13. Gene
0045	29	92.86	AT1G56580 - SVB. plant/protein (Protein of unknown function, DUF538). Gene
0046	15	100.0	AT5G07990 - TT7. Cytochrome P450 superfamily protein. Gene
0047	25	100.0	AT1G55320 - AAE18. acyl-activating enzyme 18. Gene
0048	15	100.0	AT1G80530 - AT1G80530. Major facilitator superfamily protein. Gene
0049	25	100.0	AT1G10370 - ERD9. Glutathione S-transferase family protein. Gene
0050	16	100.0	AT1G55320 - AAE18. acyl-activating enzyme 18. Gene
0051	16	100.0	AT4G33420 - AT4G33420. Peroxidase superfamily protein. Gene
0052	16	87.5	AT3G60160 - ABCC9. multidrug resistance-associated protein 9. Gene
0053	16	100.0	AT3G23410 - FAO3. fatty alcohol oxidase 3. Gene
0054	27	100.0	AT1G44000 - AT1G44000. STAY-GREEN-like protein. Gene
0055	22	100.0	AT5G04660 - CYP77A4. cytochrome P450, family 77, subfamily A, polypeptide 4. Gene
0056	39	63.16	AT5G48450 - sks3. SKU5 similar 3. Gene
0057	39	100.0	AT1G08465 - YAB2. Plant-specific transcription factor YABBY family protein. Gene
0058	17	100.0	AT5G56890 - AT5G56890. Protein kinase superfamily protein. Gene
0059	34	100.0	AT4G32770 - VTE1. tocopherol cyclase, chloroplast / vitamin E deficient 1 (VTE1) / sucrose export defective 1 (SXD1). Gene
0060	17	100.0	AT4G27030 - FADA. fatty acid desaturase A. Gene
0061	17	41.18	AT3G23590 - RFR1. REF4-related 1. Gene
0062	74	100.0	AT5G42800 - DFR. dihydroflavonol 4-reductase. Gene
0063	57	100.0	AT5G50100 - AT5G50100. Putative thiol-disulfide oxidoreductase DCC. Gene
0064	40	80.0	AT3G51150 - AT3G51150. ATP binding microtubule motor family protein. Gene
0065	23	100.0	AT2G46820 - PSI-P. photosystem I P subunit. Gene
0066	23	100.0	AT2G43000 - NAC042. NAC domain containing protein 42. Gene
0067	23	100.0	AT3G21090 - ABCG15. ABC-2 type transporter family protein. Gene
0068	41	95.0	AT1G68590 - PSRP3/1. Ribosomal protein PSRP-3/Ycf65. Gene
0069	41	85.0	AT3G27830 - RPL12-A. ribosomal protein L12-A. Gene
0070	30	53.33	AT5G22020 - AT5G22020. Calcium-dependent phosphotriesterase superfamily protein. Gene
0071	78	100.0	AT5G24850 - CRY3. cryptochrome 3. Gene
0072	18	100.0	AT1G18060 - AT1G18060. microbial collagenase. Gene
0073	48	100.0	AT5G01920 - STN8. Protein kinase superfamily protein. Gene
0074	24	91.67	AT4G36250 - ALDH3F1. aldehyde dehydrogenase 3F1. Gene
0075	104	98.08	AT1G65060 - 4CL3. 4-coumarate:CoA ligase 3. Gene
0076	37	100.0	AT2G33180 - AT2G33180. hypothetical protein. Gene
0077	31	80.0	AT5G65400 - AT5G65400. alpha/beta-Hydrolases superfamily protein. Gene
0078	25	100.0	AT4G27360 - AT4G27360. Dynein light chain type 1 family protein. Gene
0079	25	100.0	AT1G12330 - AT1G12330. cyclin-dependent kinase-like protein. Gene
0080	44	100.0	AT1G33110 - AT1G33110. MATE efflux family protein. Gene
0081	63	64.52	AT3G23050 - IAA7. indole-3-acetic acid 7. Gene
0082	19	89.47	AT1G18730 - PnsB4. NDH dependent flow 6. Gene
0083	19	94.74	AT1G75350 - emb2184. Ribosomal protein L31. Gene
0084	19	52.63	AT1G68640 - PAN. bZIP transcription factor family protein. Gene
0085	51	100.0	AT3G61870 - AT3G61870. plant/protein. Gene
0086	32	100.0	AT1G61720 - BAN. NAD(P)-binding Rossmann-fold superfamily protein. Gene
0087	32	100.0	AT2G35840 - AT2G35840. Sucrose-6F-phosphate phosphohydrolase family protein. Gene
0088	26	100.0	AT4G03100 - AT4G03100. Rho GTPase activating protein with PAK-box/P21-Rho-binding domain-containing protein. Gene
0089	125	100.0	AT2G26580 - YAB5. plant-specific transcription factor YABBY family protein. Gene
0090	53	100.0	AT1G12570 - AT1G12570. Glucose-methanol-choline (GMC) oxidoreductase family protein. Gene
0091	133	100.0	AT5G57800 - CER3. Fatty acid hydroxylase superfamily. Gene
0092	20	100.0	AT3G52740 - AT3G52740. hypothetical protein. Gene
0093	20	95.0	AT3G15190 - PRPS20. chloroplast 30S ribosomal protein S20. Gene
0094	47	39.13	AT1G76420 - CUC3. NAC (No Apical Meristem) domain transcriptional regulator superfamily protein. Gene
0095	27	61.54	AT3G25610 - AT3G25610. ATPase E1-E2 type family protein / haloacid dehalogenase-like hydrolase family protein. Gene
0096	27	100.0	AT3G53380 - AT3G53380. Concanavalin A-like lectin protein kinase family protein. Gene
0097	27	100.0	AT3G21560 - UGT84A2. UDP-Glycosyltransferase superfamily protein. Gene
0098	27	100.0	AT4G29060 - emb2726. elongation factor Ts family protein. Gene
0099	27	100.0	AT5G17710 - EMB1241. Co-chaperone GrpE family protein. Gene
0100	34	100.0	AT1G20340 - DRT112. Cupredoxin superfamily protein. Gene
0101	34	52.94	AT1G62660 - AT1G62660. Glycosyl hydrolases family 32 protein. Gene
0102	41	100.0	AT3G55330 - PPL1. PsbP-like protein 1. Gene
0103	90	100.0	AT1G02205 - CER1. Fatty acid hydroxylase superfamily. Gene
0104	35	58.82	AT5G14750 - MYB66. myb domain protein 66. Gene
0105	21	100.0	AT2G42220 - AT2G42220. Rhodanese/Cell cycle control phosphatase superfamily protein. Gene
0106	28	100.0	AT2G21385 - AT2G21385. hypothetical protein. Gene
0107	50	100.0	AT4G25650 - ACD1-LIKE. ACD1-like protein. Gene
0108	50	84.0	AT4G24770 - RBP31. 31-kDa RNA binding protein. Gene
0109	29	100.0	AT1G74880 - NdhO. NAD(P)H:plastoquinone dehydrogenase complex subunit O. Gene
0110	29	100.0	AT1G21460 - SWEET1. Nodulin MtN3 family protein. Gene
0111	44	100.0	AT4G18050 - ABCB9. P-glycoprotein 9. Gene
0112	22	100.0	AT1G26850 - AT1G26850. S-adenosyl-L-methionine-dependent methyltransferases superfamily protein. Gene
0113	37	100.0	AT5G45680 - FKBP13. FK506-binding protein 13. Gene
0114	53	88.46	AT3G15354 - SPA3. SPA1-related 3. Gene
0115	38	100.0	AT2G47240 - LACS1. AMP-dependent synthetase and ligase family protein. Gene
0116	94	76.6	AT3G10940 - LSF2. dual specificity protein phosphatase (DsPTP1) family protein. Gene
0117	64	100.0	AT1G08550 - NPQ1. non-photochemical quenching 1. Gene
0118	32	100.0	AT5G20270 - HHP1. heptahelical transmembrane protein1. Gene
0119	32	100.0	AT5G65220 - AT5G65220. Ribosomal L29 family protein. Gene
0120	48	54.17	AT1G29670 - AT1G29670. GDSL-like Lipase/Acylhydrolase superfamily protein. Gene
0121	24	91.67	AT1G51680 - 4CL1. 4-coumarate:CoA ligase 1. Gene
0122	24	91.67	AT2G42990 - AT2G42990. GDSL-like Lipase/Acylhydrolase superfamily protein. Gene
0123	32	100.0	AT1G34580 - AT1G34580. Major facilitator superfamily protein. Gene
0124	49	75.0	AT4G17600 - LIL3:1. Chlorophyll A-B binding family protein. Gene
0125	33	100.0	AT2G42750 - AT2G42750. DNAJ heat shock N-terminal domain-containing protein. Gene
0126	158	56.96	AT3G22840 - ELIP1. Chlorophyll A-B binding family protein. Gene
0127	59	100.0	AT2G32950 - COP1. Transducin/WD40 repeat-like superfamily protein. Gene
0128	76	57.89	AT3G13390 - sks11. SKU5 similar 11. Gene
0129	34	100.0	AT5G19855 - RbcX2. Chaperonin-like RbcX protein. Gene
0130	43	47.62	AT1G51450 - TRO. TRAUCO. Gene
0131	43	85.71	AT4G23430 - Tic32-IVa. NAD(P)-binding Rossmann-fold superfamily protein. Gene
0132	336	72.62	AT2G47460 - MYB12. myb domain protein 12. Gene
0133	147	100.0	AT2G26250 - KCS10. 3-ketoacyl-CoA synthase 10. Gene
0134	98	100.0	AT1G12370 - PHR1. photolyase 1. Gene
0135	27	92.31	AT5G40950 - RPL27. ribosomal protein large subunit 27. Gene
0136	54	100.0	AT5G50150 - AT5G50150. NEP-interacting protein, putative (DUF239). Gene
0137	36	100.0	AT2G47240 - LACS1. AMP-dependent synthetase and ligase family protein. Gene
0138	27	100.0	AT1G80690 - AT1G80690. PPPDE putative thiol peptidase family protein. Gene
0139	27	100.0	AT5G64970 - AT5G64970. Mitochondrial substrate carrier family protein. Gene
0140	47	52.17	AT3G45780 - PHOT1. phototropin 1. Gene
0141	123	100.0	AT3G16370 - AT3G16370. GDSL-like Lipase/Acylhydrolase superfamily protein. Gene
0142	38	57.89	AT1G18170 - AT1G18170. FKBP-like peptidyl-prolyl cis-trans isomerase family protein. Gene
0143	38	100.0	AT5G08720 - AT5G08720. polyketide cyclase/dehydrase/lipid transporter. Gene
0144	267	100.0	AT3G51240 - F3H. flavanone 3-hydroxylase. Gene
0145	67	72.73	AT1G47740 - AT1G47740. PPPDE putative thiol peptidase family protein. Gene
0146	29	100.0	AT1G80380 - AT1G80380. P-loop containing nucleoside triphosphate hydrolases superfamily protein. Gene
0147	39	100.0	AT2G35760 - AT2G35760. Uncharacterized protein family (UPF0497). Gene
0148	49	91.67	AT3G56290 - AT3G56290. potassium transporter. Gene
0149	49	100.0	AT3G59140 - ABCC10. multidrug resistance-associated protein 14. Gene
0150	59	96.55	AT5G05270 - CHIL. Chalcone-flavanone isomerase family protein. Gene
0151	79	100.0	AT4G36530 - AT4G36530. alpha/beta-Hydrolases superfamily protein. Gene
0152	30	100.0	AT2G22250 - AAT. aspartate aminotransferase. Gene
0153	253	100.0	AT2G45190 - AFO. Plant-specific transcription factor YABBY family protein. Gene
0154	41	95.0	AT3G21090 - ABCG15. ABC-2 type transporter family protein. Gene
0155	41	75.0	AT4G36870 - BLH2. BEL1-like homeodomain 2. Gene
0156	195	52.58	AT1G67090 - RBCS1A. ribulose bisphosphate carboxylase small chain 1A. Gene
0157	72	100.0	AT3G15520 - AT3G15520. Cyclophilin-like peptidyl-prolyl cis-trans isomerase family protein. Gene
0158	31	73.33	AT1G64510 - AT1G64510. Translation elongation factor EF1B/ribosomal protein S6 family protein. Gene
0159	62	100.0	AT3G06350 - MEE32. dehydroquinate dehydratase, putative / shikimate dehydrogenase. Gene
0160	31	20.0	AT5G04830 - AT5G04830. Nuclear transport factor 2 (NTF2) family protein. Gene
0161	31	100.0	AT2G25530 - AT2G25530. AFG1-like ATPase family protein. Gene
0162	31	73.33	AT2G18470 - PERK4. roline-rich extensin-like receptor kinase 4. Gene
0163	52	100.0	AT3G52960 - AT3G52960. Thioredoxin superfamily protein. Gene
0164	74	100.0	AT1G67730 - KCR1. beta-ketoacyl reductase 1. Gene
0165	106	88.68	AT5G05580 - FAD8. fatty acid desaturase 8. Gene
0166	53	65.38	AT2G47730 - GSTF8. glutathione S-transferase phi 8. Gene
0167	54	100.0	AT1G12050 - AT1G12050. fumarylacetoacetase. Gene
0168	54	55.56	AT2G47800 - ABCC4. multidrug resistance-associated protein 4. Gene
0169	77	100.0	AT3G59420 - CR4. crinkly4. Gene
0170	56	100.0	AT1G49430 - LACS2. long-chain acyl-CoA synthetase 2. Gene
0171	45	95.45	AT3G19270 - CYP707A4. cytochrome P450, family 707, subfamily A, polypeptide 4. Gene
0172	68	100.0	AT3G07700 - AT3G07700. Protein kinase superfamily protein. Gene
0173	34	82.35	AT2G14750 - APK. APS kinase. Gene
0174	229	100.0	AT3G26060 - PRXQ. Thioredoxin superfamily protein. Gene
0175	92	97.83	AT4G09750 - AT4G09750. NAD(P)-binding Rossmann-fold superfamily protein. Gene
0176	175	98.85	AT4G28660 - PSB28. photosystem II reaction center PSB28 protein. Gene
0177	94	100.0	AT2G05620 - PGR5. proton gradient regulation 5. Gene
0178	193	63.54	AT4G00360 - CYP86A2. cytochrome P450, family 86, subfamily A, polypeptide 2. Gene
0179	97	97.92	AT1G06680 - PSBP-1. photosystem II subunit P-1. Gene
0180	49	100.0	AT4G30610 - BRS1. alpha/beta-Hydrolases superfamily protein. Gene
0181	115	42.11	AT1G66390 - MYB90. myb domain protein 90. Gene
0182	52	57.69	AT5G54670 - ATK3. kinesin 3. Gene
0183	39	100.0	AT5G53970 - TAT7. Tyrosine transaminase family protein. Gene
0184	834	100.0	AT5G13930 - TT4. Chalcone and stilbene synthase family protein. Gene
0185	53	96.15	AT4G39330 - CAD9. cinnamyl alcohol dehydrogenase 9. Gene
0186	93	100.0	AT1G47530 - AT1G47530. MATE efflux family protein. Gene
0187	67	93.94	AT5G09230 - SRT2. sirtuin 2. Gene
0188	41	100.0	AT4G15510 - PPD1. Photosystem II reaction center PsbP family protein. Gene
0189	41	70.0	AT1G19150 - Lhca6. PSI type II chlorophyll a/b-binding protein (Lhca2*1). Gene
0190	69	100.0	AT5G57030 - LUT2. Lycopene beta/epsilon cyclase protein. Gene
0191	42	100.0	AT1G71810 - AT1G71810. Protein kinase superfamily protein. Gene
0192	99	100.0	AT3G59030 - TT12. MATE efflux family protein. Gene
0193	71	100.0	AT3G15820 - ROD1. phosphatidic acid phosphatase-related / PAP2-like protein. Gene
0194	57	50.0	AT1G13270 - MAP1C. methionine aminopeptidase 1B. Gene
0195	57	42.86	AT3G44200 - NEK6. serine/threonine-protein kinase NEK5. Gene
0196	43	100.0	AT4G01660 - ABC1. ABC transporter 1. Gene
0197	43	95.24	AT3G11210 - AT3G11210. SGNH hydrolase-type esterase superfamily protein. Gene
0198	274	96.35	AT4G25960 - ABCB2. P-glycoprotein 2. Gene
0199	217	100.0	AT1G44575 - NPQ4. Chlorophyll A-B binding family protein. Gene
0200	58	75.86	AT5G27930 - AT5G27930. Protein phosphatase 2C family protein. Gene
0201	45	54.55	AT4G14740 - AT4G14740. auxin canalization protein (DUF828). Gene
0202	91	44.44	AT3G54320 - WRI1. Integrase-type DNA-binding superfamily protein. Gene
0203	61	70.0	AT2G28380 - DRB2. dsRNA-binding protein 2. Gene
0204	61	96.67	AT4G18810 - AT4G18810. NAD(P)-binding Rossmann-fold superfamily protein. Gene
0205	92	93.48	AT1G32080 - LrgB. membrane protein. Gene
0206	62	93.55	AT5G11420 - AT5G11420. transmembrane protein, putative (Protein of unknown function, DUF642). Gene
0207	233	100.0	AT2G38110 - GPAT6. glycerol-3-phosphate acyltransferase 6. Gene
0208	79	58.97	AT3G05910 - AT3G05910. Pectinacetylesterase family protein. Gene
0209	718	49.3	AT1G05230 - HDG2. homeodomain GLABROUS 2. Gene
0210	48	100.0	AT5G06270 - AT5G06270. hypothetical protein. Gene
0211	64	96.88	AT2G34460 - AT2G34460. NAD(P)-binding Rossmann-fold superfamily protein. Gene
0212	48	100.0	AT3G52150 - PSRP2. RNA-binding (RRM/RBD/RNP motifs) family protein. Gene
0213	81	97.5	AT1G55670 - PSAG. photosystem I subunit G. Gene
0214	308	100.0	AT1G17840 - ABCG11. white-brown complex-like protein. Gene
0215	49	100.0	AT3G54210 - AT3G54210. Ribosomal protein L17 family protein. Gene
0216	49	87.5	AT2G28800 - ALB3. 63 kDa inner membrane family protein. Gene
0217	131	100.0	AT4G22880 - LDOX. leucoanthocyanidin dioxygenase. Gene
0218	182	98.9	AT5G18660 - PCB2. NAD(P)-binding Rossmann-fold superfamily protein. Gene
0219	50	100.0	AT3G57680 - AT3G57680. Peptidase S41 family protein. Gene
0220	67	100.0	AT3G44890 - RPL9. ribosomal protein L9. Gene
0221	389	94.33	AT1G68530 - KCS6. 3-ketoacyl-CoA synthase 6. Gene
0222	136	100.0	AT1G04420 - AT1G04420. NAD(P)-linked oxidoreductase superfamily protein. Gene
0223	51	100.0	AT1G16080 - AT1G16080. nuclear protein. Gene
0224	87	79.07	AT4G28730 - GrxC5. Glutaredoxin family protein. Gene
0225	105	75.0	AT4G17560 - AT4G17560. Ribosomal protein L19 family protein. Gene
0226	53	0.0	n/a - n/a
0227	53	100.0	AT5G24314 - PTAC7. plastid transcriptionally active7. Gene
0228	142	100.0	AT5G54250 - CNGC4. cyclic nucleotide-gated cation channel 4. Gene
0229	89	63.64	AT2G46770 - NST1. NAC (No Apical Meristem) domain transcriptional regulator superfamily protein. Gene
0230	125	100.0	AT4G29590 - AT4G29590. S-adenosyl-L-methionine-dependent methyltransferases superfamily protein. Gene
0231	54	100.0	AT3G50685 - AT3G50685. anti-muellerian hormone type-2 receptor. Gene
0232	73	50.0	AT2G39350 - ABCG1. ABC-2 type transporter family protein. Gene
0233	146	100.0	AT5G18460 - AT5G18460. carboxyl-terminal peptidase (DUF239). Gene
0234	128	100.0	AT5G53490 - AT5G53490. Tetratricopeptide repeat (TPR)-like superfamily protein. Gene
0235	55	100.0	AT5G23310 - FSD3. Fe superoxide dismutase 3. Gene
0236	55	81.48	AT5G12130 - PDE149. integral membrane TerC family protein. Gene
0237	92	100.0	AT1G63610 - AT1G63610. hypothetical protein. Gene
0238	111	100.0	AT2G21280 - SULA. NAD(P)-binding Rossmann-fold superfamily protein. Gene
0239	111	98.18	AT1G71500 - AT1G71500. Rieske (2Fe-2S) domain-containing protein. Gene
0240	111	100.0	AT5G35970 - AT5G35970. P-loop containing nucleoside triphosphate hydrolases superfamily protein. Gene
0241	94	100.0	AT4G32590 - AT4G32590. 2Fe-2S ferredoxin-like superfamily protein. Gene
0242	188	98.94	AT4G09010 - TL29. ascorbate peroxidase 4. Gene
0243	77	100.0	AT2G26800 - AT2G26800. Aldolase superfamily protein. Gene
0244	58	82.76	AT4G22890 - PGR5-LIKE A. PGR5-LIKE A. Gene
0245	156	100.0	AT1G23740 - AOR. Oxidoreductase, zinc-binding dehydrogenase family protein. Gene
0246	78	61.54	AT4G20410 - GSNAP. gamma-soluble NSF attachment protein. Gene
0247	117	100.0	AT5G13930 - TT4. Chalcone and stilbene synthase family protein. Gene
0248	59	100.0	AT1G65260 - PTAC4. plastid transcriptionally active 4. Gene
0249	79	53.85	AT1G10640 - AT1G10640. Pectin lyase-like superfamily protein. Gene
0250	80	72.5	AT4G13010 - AT4G13010. Oxidoreductase, zinc-binding dehydrogenase family protein. Gene
0251	80	70.0	AT1G05620 - URH2. uridine-ribohydrolase 2. Gene
0252	80	70.0	AT3G27810 - MYB21. myb domain protein 21. Gene
0253	121	50.0	AT2G45080 - cycp3. 1. cyclin p3. 1. Gene
0254	182	100.0	AT5G13400 - AT5G13400. Major facilitator superfamily protein. Gene
0255	81	95.0	AT1G74970 - RPS9. ribosomal protein S9. Gene
0256	205	100.0	AT1G57770 - AT1G57770. FAD/NAD(P)-binding oxidoreductase family protein. Gene
0257	62	100.0	AT1G31800 - CYP97A3. cytochrome P450, family 97, subfamily A, polypeptide 3. Gene
0258	83	82.93	AT1G32520 - AT1G32520. TLDc domain protein. Gene
0259	168	46.43	AT1G17050 - SPS2. solanesyl diphosphate synthase 2. Gene
0260	63	100.0	AT1G64970 - G-TMT. gamma-tocopherol methyltransferase. Gene
0261	85	100.0	AT2G33800 - EMB3113. Ribosomal protein S5 family protein. Gene
0262	129	73.44	AT3G23530 - AT3G23530. Cyclopropane-fatty-acyl-phospholipid synthase. Gene
0263	86	83.72	AT5G60920 - COB. COBRA-like extracellular glycosyl-phosphatidyl inositol-anchored protein family. Gene
0264	108	57.41	AT2G20340 - AAS. Pyridoxal phosphate (PLP)-dependent transferases superfamily protein. Gene
0265	130	100.0	AT5G19850 - AT5G19850. alpha/beta-Hydrolases superfamily protein. Gene
0266	87	100.0	AT2G37630 - AS1. myb-like HTH transcriptional regulator family protein. Gene
0267	109	100.0	AT1G64680 - AT1G64680. beta-carotene isomerase D27. Gene
0268	66	54.55	AT2G34830 - WRKY35. WRKY DNA-binding protein 35. Gene
0269	91	100.0	AT4G28250 - EXPB3. expansin B3. Gene
0270	91	64.44	AT1G30330 - ARF6. auxin response factor 6. Gene
0271	138	85.51	AT4G14360 - AT4G14360. S-adenosyl-L-methionine-dependent methyltransferases superfamily protein. Gene
0272	70	100.0	AT4G20760 - AT4G20760. NAD(P)-binding Rossmann-fold superfamily protein. Gene
0273	189	59.57	AT1G68130 - IDD14. indeterminate(ID)-domain 14. Gene
0274	167	44.58	AT1G22640 - MYB3. myb domain protein 3. Gene
0275	72	80.56	AT3G24590 - PLSP1. plastidic type i signal peptidase 1. Gene
0276	72	100.0	AT3G29320 - PHS1. Glycosyl transferase, family 35. Gene
0277	74	100.0	AT1G19800 - ABCI14. trigalactosyldiacylglycerol 1. Gene
0278	74	100.0	AT1G77090 - AT1G77090. thylakoid lumenal protein (Mog1/PsbP/DUF1795-like photosystem II reaction center PsbP family protein). Gene
0279	173	93.02	AT2G46420 - AT2G46420. helicase with zinc finger protein. Gene
0280	125	90.32	AT4G19640 - ARA7. Ras-related small GTP-binding family protein. Gene
0281	251	100.0	AT2G26330 - ER. Leucine-rich receptor-like protein kinase family protein. Gene
0282	77	63.16	AT4G30920 - LAP2. Cytosol aminopeptidase family protein. Gene
0283	103	64.71	AT5G60910 - AGL8. AGAMOUS-like 8. Gene
0284	103	90.2	AT4G36180 - AT4G36180. Leucine-rich receptor-like protein kinase family protein. Gene
0285	233	93.97	AT1G32470 - AT1G32470. Single hybrid motif superfamily protein. Gene
0286	104	100.0	AT1G64150 - AT1G64150. Uncharacterized protein family (UPF0016). Gene
0287	78	84.62	AT5G14750 - MYB66. myb domain protein 66. Gene
0288	288	88.89	AT4G00730 - ANL2. Homeobox-leucine zipper family protein / lipid-binding START domain-containing protein. Gene
0289	79	48.72	AT1G32700 - AT1G32700. PLATZ transcription factor family protein. Gene
0290	135	100.0	AT4G27600 - NARA5. pfkB-like carbohydrate kinase family protein. Gene
0291	217	69.44	AT1G08810 - MYB60. myb domain protein 60. Gene
0292	136	75.0	AT5G06710 - HAT14. homeobox leucine zipper protein. Gene
0293	572	47.9	AT3G13540 - MYB5. myb domain protein 5. Gene
0294	82	97.56	AT1G64355 - AT1G64355. 1-acyl-sn-glycerol-3-phosphate acyltransferase. Gene
0295	82	100.0	AT1G26230 - Cpn60beta4. TCP-1/cpn60 chaperonin family protein. Gene
0296	82	100.0	AT3G05625 - AT3G05625. Tetratricopeptide repeat (TPR)-like superfamily protein. Gene
0297	82	97.56	AT1G31160 - HINT 2. HISTIDINE TRIAD NUCLEOTIDE-BINDING 2. Gene
0298	110	94.55	AT5G15740 - AT5G15740. O-fucosyltransferase family protein. Gene
0299	111	81.82	AT1G64980 - CDI. Nucleotide-diphospho-sugar transferases superfamily protein. Gene
0300	308	92.86	AT2G37660 - AT2G37660. NAD(P)-binding Rossmann-fold superfamily protein. Gene
0301	281	100.0	AT1G74470 - AT1G74470. Pyridine nucleotide-disulfide oxidoreductase family protein. Gene
0302	197	86.73	AT5G22510 - INV-E. alkaline/neutral invertase. Gene
0303	201	92.0	AT4G22990 - AT4G22990. Major Facilitator Superfamily with SPX (SYG1/Pho81/XPR1) domain-containing protein. Gene
0304	87	100.0	AT1G76490 - HMG1. hydroxy methylglutaryl CoA reductase 1. Gene
0305	262	99.24	AT2G02450 - LOV1. NAC domain containing protein 35. Gene
0306	118	91.53	AT5G38660 - APE1. acclimation of photosynthesis to environment. Gene
0307	325	94.44	AT5G17770 - CBR. NADH:cytochrome B5 reductase 1. Gene
0308	89	97.73	AT1G32220 - AT1G32220. NAD(P)-binding Rossmann-fold superfamily protein. Gene
0309	119	35.59	AT5G62470 - MYB96. myb domain protein 96. Gene
0310	363	33.15	AT3G15620 - UVR3. DNA photolyase family protein. Gene
0311	152	100.0	AT4G25910 - NFU3. NFU domain protein 3. Gene
0312	92	47.83	AT5G20950 - AT5G20950. Glycosyl hydrolase family protein. Gene
0313	92	91.3	AT4G26850 - VTC2. GDP-L-galactose phosphorylase 1. Gene
0314	277	100.0	AT3G54050 - HCEF1. high cyclic electron flow 1. Gene
0315	93	58.7	AT1G14520 - MIOX1. myo-inositol oxygenase 1. Gene
0316	93	69.57	AT4G37990 - ELI3-2. cinnamyl alcohol dehydrogenase 8. Gene
0317	281	95.71	AT5G64940 - ATH13. ABC2 homolog 13. Gene
0318	94	100.0	AT1G04920 - SPS3F. sucrose phosphate synthase 3F. Gene
0319	251	98.4	AT5G23120 - HCF136. photosystem II stability/assembly factor, chloroplast (HCF136). Gene
0320	127	100.0	AT3G63140 - CSP41A. chloroplast stem-loop binding protein of 41 kDa. Gene
0321	260	34.62	AT5G13280 - AK-LYS1. aspartate kinase 1. Gene
0322	262	100.0	AT3G55800 - SBPASE. sedoheptulose-bisphosphatase. Gene
0323	230	100.0	AT1G09340 - CRB. chloroplast RNA binding protein. Gene
0324	626	47.28	AT1G42970 - GAPB. glyceraldehyde-3-phosphate dehydrogenase B subunit. Gene
0325	99	100.0	AT3G24190 - AT3G24190. Protein kinase superfamily protein. Gene
0326	166	98.8	AT5G58260 - NdhN. oxidoreductases, acting on NADH or NADPH, quinone or similar compound as acceptor. Gene
0327	101	100.0	AT4G39010 - GH9B18. glycosyl hydrolase 9B18. Gene
0328	101	100.0	AT2G40890 - CYP98A3. cytochrome P450, family 98, subfamily A, polypeptide 3. Gene
0329	135	61.19	AT1G01540 - AT1G01540. Protein kinase superfamily protein. Gene
0330	204	99.02	AT5G02270 - ABCI20. non-intrinsic ABC protein 9. Gene
0331	103	90.2	AT1G01780 - PLIM2b. GATA type zinc finger transcription factor family protein. Gene
0332	277	100.0	AT3G01480 - CYP38. cyclophilin 38. Gene
0333	104	53.85	AT2G25080 - GPX1. glutathione peroxidase 1. Gene
0334	140	100.0	AT3G54690 - SETH3. Sugar isomerase (SIS) family protein. Gene
0335	140	100.0	AT4G25080 - CHLM. magnesium-protoporphyrin IX methyltransferase. Gene
0336	105	100.0	AT2G01110 - APG2. Sec-independent periplasmic protein translocase. Gene
0337	107	100.0	AT1G02730 - CSLD5. cellulose synthase-like D5. Gene
0338	144	100.0	AT1G06690 - AT1G06690. NAD(P)-linked oxidoreductase superfamily protein. Gene
0339	288	100.0	AT3G56940 - CRD1. dicarboxylate diiron protein, putative (Crd1). Gene
0340	181	71.11	AT1G05850 - POM1. Chitinase family protein. Gene
0341	404	100.0	AT2G24270 - ALDH11A3. aldehyde dehydrogenase 11A3. Gene
0342	111	100.0	AT2G44920 - AT2G44920. Tetratricopeptide repeat (TPR)-like superfamily protein. Gene
0343	259	88.37	AT1G19920 - APS2. Pseudouridine synthase/archaeosine transglycosylase-like family protein. Gene
0344	297	81.08	AT3G50820 - PSBO2. photosystem II subunit O-2. Gene
0345	373	93.01	AT1G32060 - PRK. phosphoribulokinase. Gene
0346	265	98.48	AT4G04640 - ATPC1. ATPase, F1 complex, gamma subunit protein. Gene
0347	191	98.95	AT1G30380 - PSAK. photosystem I subunit K. Gene
0348	154	85.71	AT1G03905 - ABCI19. P-loop containing nucleoside triphosphate hydrolases superfamily protein. Gene
0349	159	86.08	AT2G38110 - GPAT6. glycerol-3-phosphate acyltransferase 6. Gene
0350	121	70.0	AT1G73650 - AT1G73650. 3-oxo-5-alpha-steroid 4-dehydrogenase (DUF1295). Gene
0351	243	100.0	AT3G54890 - LHCA1. chlorophyll a-b binding protein 6. Gene
0352	122	100.0	AT3G10960 - AZG1. AZA-guanine resistant1. Gene
0353	613	29.08	AT5G01530 - LHCB4.1. light harvesting complex photosystem II. Gene
0354	205	94.12	AT2G36870 - XTH32. xyloglucan endotransglucosylase/hydrolase 32. Gene
0355	373	83.33	AT5G03760 - ATCSLA09. Nucleotide-diphospho-sugar transferases superfamily protein. Gene
0356	262	87.02	AT5G11950 - LOG8. Putative lysine decarboxylase family protein. Gene
0357	264	100.0	AT4G35250 - HCF244. NAD(P)-binding Rossmann-fold superfamily protein. Gene
0358	222	100.0	AT2G21170 - TIM. triosephosphate isomerase. Gene
0359	134	73.13	AT4G13510 - AMT1. 1. ammonium transporter 1. 1. Gene
0360	224	99.11	AT5G06530 - ABCG22. ABC-2 type transporter family protein. Gene
0361	136	100.0	AT3G01060 - AT3G01060. lysine-tRNA ligase. Gene
0362	227	99.12	AT5G64290 - DIT2.1. dicarboxylate transport 2.1. Gene
0363	139	100.0	AT3G18080 - BGLU44. B-S glucosidase 44. Gene
0364	233	82.76	AT2G18710 - SCY1. SECY homolog 1. Gene
0365	140	100.0	AT1G78630 - emb1473. Ribosomal protein L13 family protein. Gene
0366	140	100.0	AT5G30510 - RPS1. ribosomal protein S1. Gene
0367	140	98.57	AT5G61480 - PXY. Leucine-rich repeat protein kinase family protein. Gene
0368	282	95.04	AT2G35040 - AT2G35040. AICARFT/IMPCHase bienzyme family protein. Gene
0369	190	100.0	AT3G63520 - CCD1. carotenoid cleavage dioxygenase 1. Gene
0370	619	64.72	AT1G58440 - XF1. FAD/NAD(P)-binding oxidoreductase family protein. Gene
0371	191	64.21	AT5G65730 - XTH6. xyloglucan endotransglucosylase/hydrolase 6. Gene
0372	1721	31.28	AT1G29930 - CAB1. chlorophyll A/B binding protein 1. Gene
0373	144	63.89	AT4G11010 - NDPK3. nucleoside diphosphate kinase 3. Gene
0374	341	94.71	AT5G43940 - HOT5. GroES-like zinc-binding dehydrogenase family protein. Gene
0375	245	99.18	AT2G21960 - AT2G21960. transmembrane protein. Gene
0376	196	100.0	AT1G05010 - EFE. ethylene-forming enzyme. Gene
0377	246	54.47	AT1G69560 - MYB105. myb domain protein 105. Gene
0378	148	55.41	AT2G27550 - ATC. centroradiali. Gene
0379	296	100.0	AT5G13630 - GUN5. magnesium-chelatase subunit chlH, chloroplast, putative / Mg-protoporphyrin IX chelatase, putative (CHLH). Gene
0380	199	98.99	AT1G16880 - ACR11. uridylyltransferase-like protein. Gene
0381	300	51.33	AT5G42190 - AT5G42190. E3 ubiquitin ligase SCF complex subunit SKP1/ASK1 family protein. Gene
0382	253	100.0	AT3G46970 - PHS2. alpha-glucan phosphorylase 2. Gene
0383	409	40.69	AT2G29650 - PHT4. 1. phosphate transporter 4. 1. Gene
0384	205	92.16	AT5G40780 - LHT1. lysine histidine transporter 1. Gene
0385	154	100.0	AT1G19330 - AT1G19330. histone deacetylase complex subunit. Gene
0386	309	100.0	AT5G54270 - LHCB3. light-harvesting chlorophyll B-binding protein 3. Gene
0387	312	100.0	AT1G15820 - LHCB6. light harvesting complex photosystem II subunit 6. Gene
0388	156	98.72	AT4G25700 - BETA-OHASE 1. beta-hydroxylase 1. Gene
0389	156	98.72	AT5G20720 - CPN20. chaperonin 20. Gene
0390	4930	10.14	AT3G23990 - HSP60. heat shock protein 60. Gene
0391	368	100.0	AT3G63410 - APG1. S-adenosyl-L-methionine-dependent methyltransferases superfamily protein. Gene
0392	160	98.75	AT1G31330 - PSAF. photosystem I subunit F. Gene
0393	321	51.88	AT4G34760 - AT4G34760. SAUR-like auxin-responsive protein family. Gene
0394	161	96.25	AT3G10060 - AT3G10060. FKBP-like peptidyl-prolyl cis-trans isomerase family protein. Gene
0395	161	27.5	AT2G42880 - MPK20. MAP kinase 20. Gene
0396	215	100.0	AT5G37850 - SOS4. pfkB-like carbohydrate kinase family protein. Gene
0397	593	50.0	AT3G13470 - Cpn60beta2. TCP-1/cpn60 chaperonin family protein. Gene
0398	222	87.39	AT2G01170 - BAT1. bidirectional amino acid transporter 1. Gene
0399	168	73.81	AT1G08250 - ADT6. arogenate dehydratase 6. Gene
0400	224	91.07	AT5G54510 - DFL1. Auxin-responsive GH3 family protein. Gene
0401	283	100.0	AT5G35630 - GS2. glutamine synthetase 2. Gene
0402	341	87.06	AT1G07420 - SMO2-1. sterol 4-alpha-methyl-oxidase 2-1. Gene
0403	171	100.0	AT1G54780 - TLP18.3. thylakoid lumen 18.3 kDa protein. Gene
0404	628	74.2	AT5G23540 - AT5G23540. Mov34/MPN/PAD-1 family protein. Gene
0405	229	99.12	AT2G38080 - IRX12. Laccase/Diphenol oxidase family protein. Gene
0406	229	74.56	AT5G13120 - Pnsl5. cyclophilin 20-2. Gene
0407	345	80.81	AT4G18480 - CHLI1. P-loop containing nucleoside triphosphate hydrolases superfamily protein. Gene
0408	519	100.0	AT5G28840 - GME. GDP-D-mannose 3',5'-epimerase. Gene
0409	231	80.0	AT1G52230 - PSAH2. photosystem I subunit H2. Gene
0410	234	100.0	AT4G12800 - PSAL. photosystem I subunit l. Gene
0411	410	99.51	AT2G28000 - CPN60A. chaperonin-60alpha. Gene
0412	177	39.77	AT4G13510 - AMT1. 1. ammonium transporter 1. 1. Gene
0413	237	100.0	AT5G58330 - AT5G58330. lactate/malate dehydrogenase family protein. Gene
0414	357	98.31	AT1G10200 - WLIM1. GATA type zinc finger transcription factor family protein. Gene
0415	179	100.0	AT5G57960 - AT5G57960. GTP-binding protein, HflX. Gene
0416	180	94.44	AT1G62990 - KNAT7. homeobox knotted-like protein. Gene
0417	240	65.83	AT1G76160 - sks5. SKU5 similar 5. Gene
0418	481	52.08	AT4G10770 - OPT7. oligopeptide transporter 7. Gene
0419	241	85.0	AT3G56370 - AT3G56370. Leucine-rich repeat protein kinase family protein. Gene
0420	482	39.0	AT4G21860 - MSRB2. methionine sulfoxide reductase B 2. Gene
0421	303	99.34	AT3G61470 - LHCA2. photosystem I light harvesting complex protein. Gene
0422	243	67.77	AT2G36830 - GAMMA-TIP. gamma tonoplast intrinsic protein. Gene
0423	183	70.33	AT1G25530 - AT1G25530. Transmembrane amino acid transporter family protein. Gene
0424	855	40.28	AT1G11860 - AT1G11860. Glycine cleavage T-protein family. Gene
0425	184	100.0	AT1G16720 - HCF173. high chlorophyll fluorescence phenotype 173. Gene
0426	311	61.29	AT5G42270 - VAR1. FtsH extracellular protease family. Gene
0427	625	68.91	AT2G26640 - KCS11. 3-ketoacyl-CoA synthase 11. Gene
0428	251	99.2	AT2G40490 - HEME2. Uroporphyrinogen decarboxylase. Gene
0429	255	99.21	AT5G36700 - PGLP1. 2-phosphoglycolate phosphatase 1. Gene
0430	910	75.82	AT2G37040 - PAL1. PHE ammonia lyase 1. Gene
0431	195	98.97	AT1G56050 - AT1G56050. GTP-binding protein-like protein. Gene
0432	196	97.96	AT1G32990 - PRPL11. plastid ribosomal protein l11. Gene
0433	262	99.24	AT1G08520 - ALB1. ALBINA 1. Gene
0434	265	99.24	AT4G10340 - LHCB5. light harvesting complex of photosystem II 5. Gene
0435	200	100.0	AT1G17650 - GLYR2. glyoxylate reductase 2. Gene
0436	202	100.0	AT5G45380 - DUR3. urea-proton symporter DEGRADATION OF UREA 3 (DUR3). Gene
0437	206	99.03	AT2G43030 - AT2G43030. Ribosomal protein L3 family protein. Gene
0438	207	100.0	AT3G25920 - RPL15. ribosomal protein L15. Gene
0439	277	57.25	AT3G13340 - AT3G13340. Transducin/WD40 repeat-like superfamily protein. Gene
0440	278	100.0	AT1G62750 - SCO1. Translation elongation factor EFG/EF2 protein. Gene
0441	493	53.66	AT3G26100 - AT3G26100. Regulator of chromosome condensation (RCC1) family protein. Gene
0442	642	34.58	AT1G60710 - ATB2. NAD(P)-linked oxidoreductase superfamily protein. Gene
0443	215	100.0	AT5G53560 - CB5-E. cytochrome B5 isoform E. Gene
0444	216	100.0	AT5G40610 - GPDHp. NAD-dependent glycerol-3-phosphate dehydrogenase family protein. Gene
0445	802	48.38	AT4G38970 - FBA2. fructose-bisphosphate aldolase 2. Gene
0446	438	91.32	AT5G01410 - RSR4. Aldolase-type TIM barrel family protein. Gene
0447	586	71.67	AT3G57880 - AT3G57880. Calcium-dependent lipid-binding (CaLB domain) plant phosphoribosyltransferase family protein. Gene
0448	293	65.07	AT3G48730 - GSA2. glutamate-1-semialdehyde 2,1-aminomutase 2. Gene
0449	1136	41.73	AT5G10360 - EMB3010. Ribosomal protein S6e. Gene
0450	303	92.05	AT5G35360 - CAC2. acetyl Co-enzyme a carboxylase biotin carboxylase subunit. Gene
0451	228	86.84	AT1G55510 - BCDH BETA1. branched-chain alpha-keto acid decarboxylase E1 beta subunit. Gene
0452	305	100.0	AT5G12860 - DiT1. dicarboxylate transporter 1. Gene
0453	306	56.86	AT5G54190 - PORA. protochlorophyllide oxidoreductase A. Gene
0454	230	96.52	AT2G45300 - AT2G45300. RNA 3'-terminal phosphate cyclase/enolpyruvate transferase, alpha/beta. Gene
0455	1489	26.08	AT4G00430 - PIP1. 4. plasma membrane intrinsic protein 1. 4. Gene
0456	392	100.0	AT2G30490 - C4H. cinnamate-4-hydroxylase. Gene
0457	802	74.31	AT3G14420 - GOX1. Aldolase-type TIM barrel family protein. Gene
0458	327	85.89	AT4G31990 - ASP5. aspartate aminotransferase 5. Gene
0459	494	85.83	AT2G38940 - PHT1. 4. phosphate transporter 1. 4. Gene
0460	249	88.71	AT5G04140 - GLU1. glutamate synthase 1. Gene
0461	250	100.0	AT3G24430 - HCF101. ATP binding protein. Gene
0462	252	100.0	AT2G43360 - BIO2. Radical SAM superfamily protein. Gene
0463	1597	18.8	AT2G30950 - VAR2. FtsH extracellular protease family. Gene
0464	338	57.99	AT3G13670 - AT3G13670. Protein kinase family protein. Gene
0465	261	80.77	AT1G20930 - CDKB2. 2. cyclin-dependent kinase B2. 2. Gene
0466	3659	17.71	AT5G62670 - HA11. H[ ]-ATPase 11. Gene
0467	436	70.18	AT2G22240 - MIPS2. myo-inositol-1-phosphate synthase 2. Gene
0468	263	48.85	AT1G16300 - GAPCP-2. glyceraldehyde-3-phosphate dehydrogenase of plastid 2. Gene
0469	352	91.48	AT3G62270 - AT3G62270. HCO3- transporter family. Gene
0470	267	100.0	AT3G25400 - AT3G25400. dCTP pyrophosphatase-like protein. Gene
0471	2321	29.31	AT2G02760 - UBC2. ubiquiting-conjugating enzyme 2. Gene
0472	274	50.36	AT5G06290 - 2-Cys Prx B. 2-cysteine peroxiredoxin B. Gene
0473	276	99.28	AT1G65620 - AS2. Lateral organ boundaries (LOB) domain family protein. Gene
0474	2487	21.88	AT2G40610 - EXPA8. expansin A8. Gene
0475	461	99.57	AT5G46290 - KASI. 3-ketoacyl-acyl carrier protein synthase I. Gene
0476	277	99.28	AT5G54770 - THI1. thiazole biosynthetic enzyme, chloroplast (ARA6) (THI1) (THI4). Gene
0477	463	47.19	AT3G51850 - CPK13. calcium-dependent protein kinase 13. Gene
0478	561	38.57	AT5G16000 - NIK1. NSP-interacting kinase 1. Gene
0479	281	98.57	AT5G13870 - XTH5. xyloglucan endotransglucosylase/hydrolase 5. Gene
0480	563	57.3	AT2G18390 - TTN5. ADP-ribosylation factor family protein. Gene
0481	282	100.0	AT2G20860 - LIP1. lipoic acid synthase 1. Gene
0482	285	100.0	AT2G41680 - NTRC. NADPH-dependent thioredoxin reductase C. Gene
0483	572	47.9	AT5G39740 - RPL5B. ribosomal protein L5 B. Gene
0484	479	99.58	AT5G46110 - APE2. Glucose-6-phosphate/phosphate translocator-like protein. Gene
0485	293	49.32	AT1G09540 - MYB61. myb domain protein 61. Gene
0486	298	100.0	AT4G11820 - HMGS. hydroxymethylglutaryl-CoA synthase / HMG-CoA synthase / 3-hydroxy-3-methylglutaryl coenzyme A synthase. Gene
0487	412	65.53	AT1G09630 - RAB11c. RAB GTPase 11C. Gene
0488	1766	28.88	AT1G26910 - RPL10B. Ribosomal protein L16p/L10e family protein. Gene
0489	324	48.77	AT2G38610 - AT2G38610. RNA-binding KH domain-containing protein. Gene
0490	325	93.21	AT5G60600 - HDS. 4-hydroxy-3-methylbut-2-enyl diphosphate synthase. Gene
0491	1305	46.78	AT1G78570 - RHM1. rhamnose biosynthesis 1. Gene
0492	1100	68.18	AT5G02560 - HTA12. histone H2A 12. Gene
0493	442	88.69	AT5G63400 - ADK1. adenylate kinase 1. Gene
0494	784	49.74	AT2G36460 - FBA6. Aldolase superfamily protein. Gene
0495	789	72.34	AT3G57670 - NTT. C2H2-type zinc finger family protein. Gene
0496	457	50.44	AT3G16240 - DELTA-TIP. delta tonoplast integral protein. Gene
0497	582	32.3	AT1G03130 - PSAD-2. photosystem I subunit D-2. Gene
0498	943	36.31	AT1G20200 - EMB2719. PAM domain (PCI/PINT associated module) protein. Gene
0499	355	80.79	AT1G59900 - E1 ALPHA. pyruvate dehydrogenase complex E1 alpha subunit. Gene
0500	475	59.07	AT2G45290 - AT2G45290. Transketolase. Gene
0501	480	95.0	AT3G52990 - AT3G52990. Pyruvate kinase family protein. Gene
0502	487	83.54	AT1G12000 - AT1G12000. Phosphofructokinase family protein. Gene
0503	512	55.86	AT1G79750 - NADP-ME4. NADP-malic enzyme 4. Gene
0504	517	91.09	AT2G39730 - RCA. rubisco activase. Gene
0505	388	92.78	AT1G56720 - AT1G56720. Protein kinase superfamily protein. Gene
0506	647	44.58	AT3G22750 - AT3G22750. Protein kinase superfamily protein. Gene
0507	402	96.52	AT3G55440 - TPI. triosephosphate isomerase. Gene
0508	408	78.92	AT2G34590 - AT2G34590. Transketolase family protein. Gene
0509	1234	29.17	AT1G79550 - PGK. phosphoglycerate kinase. Gene
0510	843	54.39	AT4G01100 - ADNT1. adenine nucleotide transporter 1. Gene
0511	723	45.98	AT1G16740 - AT1G16740. Ribosomal protein L20. Gene
0512	439	57.08	AT1G54610 - AT1G54610. Protein kinase superfamily protein. Gene
0513	448	80.8	AT4G26270 - PFK3. phosphofructokinase 3. Gene
0514	454	91.19	AT1G12600 - AT1G12600. UDP-N-acetylglucosamine (UAA) transporter family. Gene
0515	606	48.18	AT5G28540 - BIP1. heat shock protein 70 (Hsp 70) family protein. Gene
0516	462	69.7	AT4G27720 - AT4G27720. Major facilitator superfamily protein. Gene
0517	941	50.43	AT4G38620 - MYB4. myb domain protein 4. Gene
0518	478	95.4	AT5G19990 - RPT6A. regulatory particle triple-A ATPase 6A. Gene
0519	2397	24.46	AT4G39350 - CESA2. cellulose synthase A2. Gene
0520	484	96.69	AT4G24280 - cpHsc70-1. chloroplast heat shock protein 70-1. Gene
0521	1297	24.38	AT2G28305 - LOG1. Putative lysine decarboxylase family protein. Gene
0522	811	37.53	AT2G19770 - PRF5. profilin 5. Gene
0523	1817	24.45	AT4G01850 - SAM-2. S-adenosylmethionine synthetase 2. Gene
0524	511	50.59	AT4G24760 - AT4G24760. alpha/beta-Hydrolases superfamily protein. Gene
0525	532	100.0	AT5G50850 - MAB1. Transketolase family protein. Gene
0526	742	52.29	AT1G73590 - PIN1. Auxin efflux carrier family protein. Gene
0527	2182	25.02	AT1G78870 - UBC35. ubiquitin-conjugating enzyme 35. Gene
0528	1219	52.22	AT2G36170 - AT2G36170. 60S ribosomal protein L40-1. Gene
0529	2668	41.0	AT5G09810 - ACT7. actin 7. Gene
0530	1235	48.78	AT3G61790 - AT3G61790. Protein with RING/U-box and TRAF-like domain. Gene
0531	1670	35.21	AT2G17800 - ARAC1. RAC-like 1. Gene
0532	1674	43.49	AT5G02960 - AT5G02960. Ribosomal protein S12/S23 family protein. Gene
0533	2194	25.07	AT5G26751 - SK 11. shaggy-related kinase 11. Gene
0534	1136	36.44	AT2G37170 - PIP2B. plasma membrane intrinsic protein 2. Gene
0535	915	45.73	AT1G52740 - HTA9. histone H2A protein 9. Gene
0536	1179	35.31	AT3G11320 - AT3G11320. Nucleotide-sugar transporter family protein. Gene
0537	1470	42.86	AT1G19910 - AVA-P2. ATPase, F0/V0 complex, subunit C protein. Gene
0538	790	52.91	AT2G44610 - RAB6A. Ras-related small GTP-binding family protein. Gene
0539	1580	34.18	AT3G53620 - PPa4. pyrophosphorylase 4. Gene
0540	801	46.5	AT5G18170 - GDH1. glutamate dehydrogenase 1. Gene
0541	2765	61.43	AT1G09200 - AT1G09200. Histone superfamily protein. Gene
0542	848	33.25	AT2G23070 - AT2G23070. Protein kinase superfamily protein. Gene
0543	1239	43.78	AT1G02130 - RA-5. RAS 5. Gene
0544	2509	32.62	AT5G23860 - TUB8. tubulin beta 8. Gene
0545	1293	47.21	AT2G38120 - AUX1. Transmembrane amino acid transporter family protein. Gene
0546	975	50.92	AT5G15490 - UGD3. UDP-glucose 6-dehydrogenase family protein. Gene
0547	1665	40.87	AT1G04820 - TUA4. tubulin alpha-4 chain. Gene
0548	1007	42.54	AT1G22410 - AT1G22410. Class-II DAHP synthetase family protein. Gene
0549	1036	51.74	AT1G13440 - GAPC2. glyceraldehyde-3-phosphate dehydrogenase C2. Gene
0550	1105	65.76	AT5G37600 - GSR 1. hypothetical protein. Gene
0551	1566	16.22	AT1G03840 - MGP. C2H2 and C2HC zinc fingers superfamily protein. Gene
0552	2173	54.33	AT5G53300 - UBC10. ubiquitin-conjugating enzyme 10. Gene
